# Supervised machine learning with feature selection for prioritization of targets related to time-based cellular dysfunction in aging

**DOI:** 10.1101/2022.06.24.497511

**Authors:** Nina Truter, Zuné Jansen van Rensburg, Radouane Oudrhiri, Raminderpal Singh, Carla Louw

**Author notes:** Nina Truter and Zune Jansen van Rensburg these authors contributed equally to this work.

## Abstract

**Background:** Global life expectancy has been increasing without a corresponding increase in health span and with greater risk for aging-associated diseases such as Alzheimer’s disease (AD). An urgent need to delay the onset of aging-associated diseases has arisen and a dramatic increase in the number of potential molecular targets has led to the challenge of prioritizing targets to promote successful aging. Here, we developed a pipeline to prioritize aging-related genes which integrates the plethora of publicly available genomic, transcriptomic, proteomic and morphological data of *C. elegans* by applying a supervised machine learning approach. Additionally, a unique biological post-processing analysis of the computational output was performed to better reveal the prioritized gene’s function within the context of pathways and processes involved in aging across the lifespan of *C. elegans*.

**Results:** Four known aging-related genes — daf-2, involved in insulin signaling; let-363 and rsks-1, involved in mTOR signaling; age-1, involved in PI3 kinase signaling — were present in the top 10% of 4380 ranked genes related to different markers of cellular dysfunction, validating the computational output. Further, our ranked output showed that 91% of the top 438 ranked genes consisted of known genes on GenAge, while the remaining genes had thus far not yet been associated with aging-related processes.

**Conclusion:** These ranked genes can be translated to known human orthologs potentially uncovering previously unknown information about the basic aging processes in humans. These genes (and their downstream pathways) could also serve as targets against aging-related diseases, such as AD.
