## Supplementary Table 1 for "Supervised machine learning with feature selection for prioritization of targets related to time-based cellular dysfunction in aging"

### Sheet: Sheet 1 - Curated_GenAge
Curated_GenAge
	Curated GenAge_enough data
0	nnt-1
1	mir-34
2	slcf-1
3	syd-2
4	rpl-19
5	vps-33.1
6	ubh-4
7	spl-1
8	baf-1
9	ttm-5
10	tax-4
11	let-363
12	pak-1
13	skr-5
14	mfn-1
15	tdp-1
16	ddl-1
17	sams-1
18	frh-1
19	smk-1
20	scd-2
21	daf-16
22	fgt-1
23	zfh-2
24	atg-18
25	sams-3
26	prdx-2
27	osm-1
28	atx-3
29	nrx-1
30	rab-10
31	bec-1
32	iff-1
33	tpa-1
34	cep-1
35	ddl-2
36	dkf-2
37	atp-3
38	lin-40
39	mdl-1
40	egl-27
41	shc-1
42	kat-1
43	bra-1
44	bus-4
45	rec-8
46	sod-2
47	his-71
48	bus-8
49	rbr-2
50	klf-1
51	set-4
52	Y54E5A.7
53	skn-1
54	cyc-1
55	rps-22
56	nhr-77
57	aco-2
58	gpc-1
59	mes-2
60	pup-2
61	pos-1
62	pgl-1
63	gpa-2
64	top-1
65	apy-1
66	nhr-8
67	hyl-1
68	mars-1
69	nhr-49
70	unc-76
71	ash-2
72	hus-1
73	mir-238
74	cdc-48.1
75	fkh-7
76	jnk-1
77	glf-1
78	vhl-1
79	lin-11
80	ragc-1
81	unc-64
82	gro-1
83	apl-1
84	egl-9
85	sptf-3
86	atg-4.2
87	cst-1
88	ptr-23
89	cel-1
90	impt-1
91	fat-7
92	mvk-1
93	dlk-1
94	sptl-1
95	hpk-1
96	daf-8
97	daf-12
98	mpk-1
99	tkt-1
100	sma-10
101	rcan-1
102	gpa-10
103	tba-7
104	hpl-2
105	egl-8
106	ttx-3
107	smn-1
108	trpa-1
109	skr-2
110	dct-18
111	pab-1
112	npp-3
113	rab-5
114	lin-2
115	lipl-4
116	ife-2
117	rpn-6.1
118	ric-4
119	hif-1
120	spe-26
121	rps-0
122	eef-2
123	unc-32
124	hcf-1
125	ceh-37
126	set-2
127	tatn-1
128	pept-1
129	pcm-1
130	daf-2
131	rpl-9
132	ire-1
133	rle-1
134	gpa-6
135	egl-10
136	vang-1
137	lmn-1
138	crtc-1
139	daf-7
140	csp-2
141	pat-4
142	pghm-1
143	npr-1
144	nac-2
145	gdh-1
146	gcy-28
147	fzy-1
148	lys-8
149	gpa-1
150	nhr-119
151	odr-3
152	adr-1
153	dlat-1
154	mtm-3
155	grld-1
156	rpa-1
157	idh-1
158	hsf-1
159	F01G4.6
160	isp-1
161	mxl-2
162	dis-3
163	fmo-2
164	nhr-25
165	dot-1.1
166	nhr-14
167	akt-1
168	gst-10
169	lgg-1
170	memo-1
171	ser-1
172	nfi-1
173	tmem-135
174	aak-2
175	mkk-4
176	atp-2
177	tub-1
178	tlf-1
179	idha-1
180	sru-17
181	chn-1
182	tax-6
183	cct-1
184	cyc-2.1
185	mir-246
186	asb-2
187	bet-1
188	nhr-154
189	old-1
190	pat-10
191	vha-6
192	unc-36
193	let-23
194	daf-18
195	miro-1
196	ceh-23
197	grl-19
198	lin-14
199	wdr-23
200	mboa-1
201	unc-51
202	clk-1
203	gst-5
204	asb-1
205	set-9
206	atg-4.1
207	T19B10.2
208	let-765
209	tars-1
210	set-26
211	mep-1
212	nuo-6
213	lin-65
214	gas-1
215	dhs-21
216	daf-15
217	rheb-1
218	unc-31
219	hsp-4
220	elc-1
221	inf-1
222	osm-3
223	ntl-3
224	daf-9
225	jkk-1
226	daf-19
227	egl-30
228	osm-6
229	eat-6
230	rsks-1
231	ifta-2
232	mrp-5
233	let-60
234	elt-6
235	wwp-1
236	sod-1
237	daf-1
238	agmo-1
239	rnr-2
240	usp-48
241	fbp-1
242	C11H1.3
243	ubc-13
244	ant-1.1
245	bcat-1
246	kri-1
247	cul-1
248	che-11
249	ccr-4
250	sir-2.1
251	let-653
252	glp-1
253	pdk-1
254	mtl-2
255	cgt-2
256	sem-5
257	jmjd-2
258	let-502
259	pck-2
260	mes-1
261	ttx-1
262	hsp-6
263	mtch-1
264	lin-15B
265	sid-2
266	sgk-1
267	letm-1
268	rcq-5
269	ral-1
270	vrk-1
271	chc-1
272	ndk-1
273	met-2
274	ZK1127.5
275	vps-37
276	cua-1
277	unc-13
278	sel-5
279	tes-1
280	snap-1
281	bar-1
282	phb-1
283	tbp-1
284	phb-2
285	gpa-15
286	atf-6
287	pha-4
288	let-418
289	tin-44
290	mir-124
291	mcm-2
292	daf-3
293	pat-3
294	mag-1
295	pat-6
296	dct-13
297	ser-4
298	arl-8
299	utx-1
300	ins-7
301	eat-3
302	zfp-1
303	atg-9
304	rack-1
305	snap-29
306	skr-1
307	lin-3
308	cid-1
309	nas-38
310	lip-1
311	mpz-1
312	epc-1
313	set-6
314	ceh-10
315	inx-8
316	age-1
317	lin-28
318	odr-2
319	ceh-20
320	max-2
321	goa-1
322	mdh-2
323	ocr-2
324	tbc-7
325	wdr-5.1
326	gpa-8
327	alg-2
328	ced-3
329	dve-1
330	lin-23
331	tom-1
332	pnc-1
333	unc-10
334	tcer-1
335	nhr-23
336	atfs-1
337	mnk-1
338	par-5
339	itr-1
340	adr-2
341	hel-1
342	dcr-1
343	wts-1
344	spg-7
345	cyk-3
346	tbb-2
347	ctbp-1
348	din-1
349	nhx-2
350	prx-5
351	mod-5
352	B0511.6
353	gcy-18
354	F19B6.1
355	argk-1
356	arr-1
357	cnb-1
358	inx-9
359	ZK686.2
360	blmp-1
361	gpa-9
362	mml-1
363	aakb-1
364	cct-4
365	inx-14
366	sca-1
367	iglr-1
368	trx-1
369	unc-26
370	T28D6.4
371	sip-1
372	hlh-30
373	cyp-33E2
374	ncbp-2
375	eri-1
376	vab-1
377	hmg-4
378	unc-52
379	ife-1
